# An integrated genome-wide multi-omics analysis of gene expression dynamics in the preimplantation mouse embryo

**DOI:** 10.1101/495788

**Authors:** Steffen Israel, Mathias Ernst, Olympia E. Psathaki, Hannes C. A. Drexler, Ellen Casser, Yutaka Suzuki, Wojciech Makalowski, Michele Boiani, Georg Fuellen, Leila Taher

## Abstract

Early mouse embryos have an atypical translational machinery comprised of cytoplasmic lattices, poorly competent for translation. Thus, the impact of transcriptomic changes on the operational levels of proteins has likely been overestimated in the past. To find out, we used liquid chromatography–tandem mass spectrometry to detect and quantify 6,550 proteins in the oocyte and in six developmental stages (from zygote to blastocyst) collected in triplicates, and we also performed mRNA sequencing.

In contrast to the known split between the 2-cell and 4-cell stages at the transcript level, on the protein level the oocyte-to-embryo transition appeared to last until the morula stage. In general, protein abundance profiles were weakly correlated with those of their cognate mRNAs and we found little or no concordance between changes in protein and transcript expression relative to the oocyte at early stages. However, concordance increased towards morula and blastocyst, hinting at a more direct coupling of proteins with transcripts at these stages, in agreement with the increase in free ribosome abundance. Independent validation by immunofluorescence and qPCR confirmed the existence of genes featuring strongly positively and negatively correlated protein and transcript. Moreover, consistent coverage of most known protein complexes indicates that our dataset represents a large fraction of the expressed proteome. Finally, we identified 20 markers, including members of the endoplasmic reticulum pathway, for discriminating between early and late stages.

This resource contributes towards closing the gap between the ‘predicted’ phenotype, based on mRNA, and the ‘actual’ phenotype, based on protein, of the mouse embryo.
