## Supplementary material for "An integrated genome-wide multi-omics analysis of gene expression dynamics in the preimplantation mouse embryo"

### Sheet: Validation
Official Symbol	Official Full Name	Assay performed at	Type of assay	Antibody	Oocyte	1-cell	2-cell	4-cell	8-cell	morula	blastocyst
Aes	amino-terminal enhancer of split	Boiani lab	immunofluorescence [arbitrary intensity units]	Santa Cruz cat.no. SC-69047 goat polyclonal anti-Tle5	35.177	86.6395	50.4823	26.2499	68.6836	96.6224	44.1914
Alppl2	alkaline phosphatase, placental-like 2	Boiani lab	immunofluorescence [arbitrary intensity units]	Thermo Scientific cat.no. PA5-22336 rabbit polyclonal	123.784	102.007	109.227	123.373	171.078	246.671	155.972
Baz1b	bromodomain adjacent to zinc finger domain, 1B	Boiani lab	immunofluorescence [arbitrary intensity units]	Sigma cat.no. W3516 rabbit-anti-WSTF C-terminal	NA	11	14.5	15.6667	16	16	24.3333
Carm1	coactivator-associated arginine methyltransferase 1	Boiani lab	immunofluorescence [arbitrary intensity units]	Cell Signaling cat.no. C31G9 rabbit monoclonal; biovision cat.no. 3734R	NA	25.6967	18.7517	95.934	116.115	91.413	198.768
Dab2	disabled 2, mitogen-responsive phosphoprotein	Boiani lab	immunofluorescence [arbitrary intensity units]	Santa Cruz cat.no. SC-13982 rabbit polyclonal	116.192	75.0136	72.09	51.6069	89.4602	75.4264	74.3832
Ddx6	DEAD (Asp-Glu-Ala-Asp) box polypeptide 6	Boiani lab	immunofluorescence [arbitrary intensity units]	Thermo scientific catalog no. PA5-55012 rabbit polyclonal	457.041	271.01	135.717	142.564	109.527	153.272	65.112
Dnajb11	DnaJ homolog subfamily B member 11	Boiani lab	immunofluorescence [arbitrary intensity units]	Sigma-Aldrich cat.no. HPA010814 rabbit polyclonal	26.0932	26.2561	25.7182	26.4199	25.3586	25.5589	25.3561
Dnmt1	DNA methyltransferase (cytosine-5) 1	Boiani lab	immunofluorescence [arbitrary intensity units]	PATH52 (gift from Cristina Cardoso)	NA	112.136	107.199	125.894	131.21	72.0666	56.61
Dnmt1	DNA methyltransferase (cytosine-5) 1	Ratnam et al., Developmental Biology 245, 304–314 (2002)	western blot [arbitrary intensity units]	PATH52 antibody	148.982	157.461	151.885	169.411	151.298	121.554	86.35
Dppa3	developmental pluripotency-associated 3	Boiani lab	immunofluorescence [arbitrary intensity units]	Abcam cat.no. 19878 rabbit-anti-mouse-STELLA	142.276	78.4333	37.3656	30.582	52.7253	49.8528	76.9133
Eea1	Early endosome antigen 1	Boiani lab	immunofluorescence [arbitrary intensity units]	Thermo Scientific cat.no. PA1-063A rabbit polyclonal	26.1271	25.9919	25.5629	25.5364	25.3838	25.9308	25.55
Napa	Alpha-soluble NSF attachment protein	Boiani lab	immunofluorescence [arbitrary intensity units]	Thermo Scientific cat.no. PA5-21782 rabbit polyclonal	34.5275	33.8963	33.8205	34.229	33.8109	34.4603	33.8271
Pdia3	Protein disulfide-isomerase A3	Boiani lab	immunofluorescence [arbitrary intensity units]	Abcam cat.no. Ab228789 rabbit polyclonal	34.8578	34.5375	34.4871	34.2559	34.2171	34.5729	34.1399
Pou5f1	POU domain, class 5, transcription factor 1	Boiani lab	immunofluorescence [arbitrary intensity units]	Santa Cruz cat.no. sc-5279 mouse monoclonal	48	NA	NA	NA	312	368	302
Prmt1	protein arginine N-methyltransferase 1	Boiani lab	immunofluorescence [arbitrary intensity units]	Abcam cat.no. Ab73246 rabbit polyclonal	19.0167	31.2333	119.375	42.4	86.8	32.8	17.4833
Prmt5	protein arginine N-methyltransferase 5	Boiani lab	immunofluorescence [arbitrary intensity units]	Abcam cat.no. Ab31751 rabbit polyclonal	16.8833	33.8833	15.7333	16.1	30.7	93.45	32.15
Prmt7	protein arginine N-methyltransferase 7	Boiani lab	immunofluorescence [arbitrary intensity units]	Santa Cruz cat.no. sc-98882 rabbit-anti-human-PRMT7	1	1.56667	2.43333	3.3	5.03333	5.03333	1.8
Rc3h1	RING CCCH (C3H) domains 1	Boiani lab	immunofluorescence [arbitrary intensity units]	Thermo Scientific cat.no. PA5-34519	252.042	213.683	142.47	178.103	137.852	163.18	101.038
Ruvbl2	RuvB-like protein 2	Boiani lab	immunofluorescence [arbitrary intensity units]	Santa Cruz cat.no. sc-34751 goat polyclonal anti-human-Reptin 52	1	1.23333	1.93333	5.2	7.73333	7.73333	1.03333
Sipa1l3	signal-induced proliferation-associated 1 like 3	Boiani lab	immunofluorescence [arbitrary intensity units]	Thermo Scientific cat.no. PA5-20849 rabbit polyclonal	430.601	370.429	209.78	193.006	179.833	161.16	89.8466
Smarca4	SWI/SNF related, matrix associated, actin dependent regulator of chromatin, subfamily a, member 4	Boiani lab	immunofluorescence [arbitrary intensity units]	Millipore cat. no. 07-478 rabbit anti-SNF2ß/BRG1	327.384	236.492	269.545	320.714	395.288	328.491	294.598
Top1	DNA topoisomerase 1	Boiani lab	immunofluorescence [arbitrary intensity units]	Sigma-Aldrich cat.no. HPA019039 mouse monoclonal	34.3781	33.9999	33.9046	34.9297	34.0341	34.7386	34.4951
Smarca5	SWI/SNF related, matrix associated, actin dependent regulator of chromatin, subfamily a, member 5	Boiani lab	immunofluorescence [arbitrary intensity units]	Abcam cat. no. Ab3749 rabbit anti-SNF2H	36.4466	74.5556	75.6591	117.423	145.549	145.549	193.429
Trim43b	tripartite motif-containing 43	Boiani lab	immunofluorescence [arbitrary intensity units]	LS Bio cat.no. LS-C82461 rabbit polyclonal	30.094	23.7903	30.8938	23.3631	23.3371	25.9587	19.5129
Yap1	yes-associated protein 1	Boiani lab	immunofluorescence [arbitrary intensity units]	Santa Cruz cat. no. sc-376830 mouse polyclonal anti-YAP	43.3159	24.5524	30.6486	15.6383	42.7318	51.1954	47.3878
Aldoa	fructose 1,6-diphosphate aldolase	Epstein et al., Biochemical Genetics 3:271-281 (1969)	enzymatic activity [mol*/hr/embryo]		NA	0.0239	0.0313	NA	0.024	0.0295	0.0339
G6pdx	glucose-6-phosphate dehydrogenase	Brinster, Biochem J 101:161, 1966	enzymatic activity [mol*/hr/embryo]		1.39	1.36	1.51	NA	1.4	0.87	0.6
G6pdx	glucose-6-phosphate dehydrogenase	Ayabe et al., Human Reproduction vol.9 no.2 pp.347-351, 1994	enzymatic activity [mol*/hr/embryo]		NA	11.5	13.3	NA	10.5	NA	5
G6pdx	glucose 6-phosphate dehydrogenase	Epstein et al., Biochemical Genetics 3:271-281 (1969)	enzymatic activity [mol*/hr/embryo]		NA	1.72	1.64	NA	1.64	0.65	0.21
Glud1	glutamic dehydrogenase	Moore and Brinster, 1973	enzymatic activity [mol*/hr/embryo]		43.2	43.3	35.7	NA	30.9	29.7	16.15
Got1	aspartate aminotransferase	Moore and Brinster, 1973	enzymatic activity [mol*/hr/embryo]		146	122	110	NA	87	124	205.5
Hprt	hypoxanthine guanine phosphoribosyl transferase	Epstein, Journal of Biological Chemistry 245:3289-3294, 1970	enzymatic activity [mol*/hr/embryo]		0.23	0.35	1.1	NA	1.4	8.05	6.8
Hprt	hypoxanthine guanine phosphoribosyl transferase	Kratzer and Gartler, Nature. 1978 Aug 3;274(5670):503-4.	enzymatic activity [mol*/hr/embryo]		NA	NA	NA	1.27667	1.82667	4.045	7.12
Pcx	pyruvate carboxylase	Quinn and Wales, 1971	enzymatic activity [mol*/hr/embryo]		0.282	0.254	0.256	NA	0.18	0.133	0.115
Pgm1	phospho-glucomutase	Hsieh et al., Developmental Biology 72:343-349, 1979	enzymatic activity [mol*/hr/embryo]		540	590	400	NA	470	250	300
Pola1	DNA polymerase	Kiessling and Weitlauf, J. EXP. ZOOL. (1979) 208: 347-354	enzymatic activity [mol*/hr/embryo]		40	41	72	48	38	NA	100
Pygb	glycogen phosphorylase (PHRL)	Hsieh et al., Developmental Biology 72:343-349, 1979	enzymatic activity [mol*/hr/embryo]		0	0	2	NA	5	15	12
